# Ets-1 transcription factor regulates glial cell regeneration and function in planarians

**DOI:** 10.1101/2023.02.01.526519

**Authors:** Bidushi Chandra, Matthew G. Voas, Erin L. Davies, Rachel H. Roberts-Galbraith

## Abstract

Glia play multifaceted roles in nervous systems in response to injury. Depending on the species, extent of injury, and glial cell type in question, glia can help or hinder the regeneration of neurons. Studying glia in the context of successful regeneration could reveal key features of pro-regenerative glia that could be exploited for improvement of human therapies. Planarian flatworms completely regenerate their nervous systems after injury—including glia—and thus provide a strong model system with which to explore glia in the context of regeneration. Here, we report that planarian glia regenerate after neurons and that glia require neural structures to regenerate near the eyespot. We find that the planarian transcription factor-encoding gene *ets-1* promotes glial cell maintenance and regeneration. We also find that *ets-1*(RNAi) impairs nervous system architecture, neuronal gene expression, and animal behavior. Taken together, the discovery of *ets-1* as a regulator of glial persistence presents a critical first step in understanding glial regulation and potential roles of glia in planarian neurobiology. More importantly, we elucidate interrelationships between glia and neurons in the context of robust neural regeneration.
