## Supplemental Tables for "Ets-1 transcription factor regulates glial cell regeneration and function in planarians"

### Sheet: Supplemental Table 1
dresden / GenBank	Homolog name	Cloning Forward Primer	Cloning Reverse Primer	Orientation
	green fluorescent protein (gfp)	ATGGTGAGCAAGGGCGAGGAGC	TTACTTGTACAGCTCGTCC	T3
dd_Smed_v6_2092_0_1	v-ets erythroblastosis virus E26 oncogene homolog 1 (avian) (ets-1)	ACTGCCGAATTATTGCGTTC	CCGGTAAATCGGGTTTCTTT	SP6
dd_Smed_v6_6910_0_1	forkhead box F1 (foxf-1)	GGCAGACCTGGTAAAGGACA	GCAACAGCTGCTACAGTGGA	T3
dd_Smed_v6_1792_0_1	estrella	GAAGTCAATGGAACAGACGA	GAATTAGTGAGCGACCAGAA	SP6
dd_Smed_v6_9961_0_1	calamari (cali)	GATCCAGGCAGCAGCATTA	ATAGGGGGACACCTTTTGCT	T3
dd_Smed_v6_12254_0_1	intermediate filament-1 (if-1)	AATGAATTGTCCGCTCTTGC	TGAATTATTGAATCGGCTTCTG	SP6
dd_Smed_v6_6208_0_1	chat	GATCTCCTGCCACCAAAGAA	AACTCCATGACCCTGAATCG	T3
dd_Smed_v6_12653_0_1	gad	GTTCTGGAGAATTGCAATGGA	CCCCTTCAATGTGTCGAAAT	T3
dd_Smed_v6_16581_0_1	th	TCGATGATGGATCCATGTCATATAATTCAAGAAGACTAC	CACGGATCTGCATTTATAAAAGGTGAGCATTGAGCTC	T3
dd_Smed_v6_48430_0_1	ovo	CAACAACAATTTTGCCCTCA	GGTGCTCCTGAATGATGTGA	T3
dd_Smed_v6_68524_0_1	sans	CTGAGTATGGCGAGTAGTTCTG	TTCTTGGAATCTCTAGTAGGTATTGG	T3
dd_Smed_v6_15626_0_1	pkd2L-1	CTTCGTGCTAGGCTGTGAATTA	CGTTGTTGGTATCGGCATTTG	SP6
dd_Smed_v6_13975_0_1	pkd1L-2	GGAGGAAAGACCGAAGAGAAAG	GCTATGAAGATGCAGGGATAGG	T3
dd_Smed_v6_8104_0_1	soxb1-2	TTCCAACGCAAACAACTCAA	CGAGATCGATGATGGAGGAT	T3
dd_Smed_v6_5823_0_1	myoVIIIA	CGAGCTGCGAGATGAGATTTA	CCGATGATGGTTTGAGGAAGA	T3
dd_Smed_v6_50245_0_1	foxQ2	GGGAATCCACCCTGCTAATA	CAATGGCTCGGTGTTTGAAT	SP6
dd_Smed_v6_12112_0_1	G-alpha-i2 (previously known as gpas)	AAACGAGGCCATGATTGAAG	GTGTCTGTGGCGCAAGTAAA	T3

### Sheet: Supplemental Table 2
Organism	Gene Name	Gene Number (PlanMine / Uniprot)	Longest ORF
Schmidtea mediterranea	ets-1	dd_2092	MLLWIYFRAALRLECYEEKESNSPEFNQASFETNSNEVPILPTLNLFGLSQYNESHLGIYSQDVPSTFQQNGFPNLTNNNNNNNGSYILQSDPTTNRPTLSGPKTLHLITEFPKSEEEKPLYIHDQTSNFRKQEWTVNPDSITQVHQGQFAPEITNEDIRNILDTSSIIQLHQQYHPHNWTLFHSNSPTNFSDQNWFQNPSNPYQELPNLTTAIDSQELPNYCVQHPQSNFDQTGEPVFLTVFPNGSSKFCLDSYPNQTADVYYNQEYTNSYSSQSHYIPTSNFNEQTWNRPDNNFSQSDWSQINADSTQLKVNEQGLASTSNTVTKPESTDNNNIPCKIENTKDHHNRGPIQLWQFLLGELCNPSSEQFISWTGNGYEFKLKEPDEVARRWGLRKNKP…
Schmidtea mediterranea	fli-1	dd_14611	MIEGLEQKLDPFSNGAANKQVNNFEGRNSNNNSRKKQCEILASDSVVELKNHNFTIGNNASGLGLSEICGMGFGSLDPSFNIKSQWPMGTNLVPDYCSSSYISTPFNQYSRSANLFQTKQHQSNSTNGQWRPQGSGQIQLWQFLLELLSDSRNISCIIWEGTNGEFKLVDPDEVARRWGERKSKPNMNYDKLSRALRYYYDKNIMSKVHGKRYAYKFDFSGLAQAMHPNNSLSTVSSASGSIPDFNSNSENGSGNISNSTTNSTSSHSIPSSLSSNIYAKYHQNLFQHAAAAASSMIAPAPVNNLISQSSTLSVQSPTSFNPLSFKCGQMSSSNSEQYLINPSSSPISQLHSSFNSGVSLIPAMHPYNQLVNSLSHSTSNSNSNDPTKSRPFSSIFYGN…
Schmidtea mediterranea	fli-1-like	dd_11113	MHSMKQEDYYRACSFGGLSSVIFPDSSYYTNKSNWMCKQDVGQNPYPYSPLGSCSPCYSLGSTNKSQTNTNQWRPQGSGQIQLWQFLLELLSDSRNTTFITWEGTNGEFKLIDPDEVARRWGERKSKPNMNYDKLSRALRYYYDKNIMTKVHGKRYAYKFDFAGLAQAMQPASPTVSGPGASPTSFEPSIYKYQHDLFNSGVNPFLAPAWQHHISAGMSPTNGLPSSNLFTSSSSVGQNQMSSNSSTFNPINKPATSPTSSVAPINSSGIPLVGVPNPMVAAYWSAATNACNHGINQIQQSQIQPPQQQPQHHSNSMSSSYFSMPPTPLFSTPFSTAIARVPVNPYATMAGLANNSILPSNYYD
Drosophila melanogaster	pointed isoform P1	P51023-3	MPPSAFLVNASIISAANALDSDKEQQLQEHLNQSHFTSSSSSSNSSNNNNCHTAPNYNMVLQSYENYPSYHLAQHHHHHHHHHSHPHHQLAQQTGLHSHHTMQQQLQQQQQSLLLQHPQQQQQQHSHQSQQQQQHGYGSSAQLPHHRLSGGSTGSTTTTSSGSSSSGSSSSASSQGFANGSATANNLVGALSSSTAASLGLGYFNDMAPFVGDANAYYTDSDVNFFSSGYNTSNTHDRINNSTPPQQQQSQQPTVNGSGSASSNNNNSMLPPAVQQSNNENNNTSSSNTNNSSNNNNNSGGSNNSNAGSNNNNNNNNNINFMAAAAIFQHHLKEEPGTQNGNIGGYGGGSNSQNDPTDLSSYGLPAHLAAYGGGSGSGPTGGRSSGGGGDESDYHSTIS…
Drosophila melanogaster	pointed isoform P2	P51023	MELAICKTDLSATKFMLPPALPSSAAIGSSSAVASTASHFLDKAAHELFQLNAINGHLFKSPASSHLNSVGSPSILSQLNGIGNSGNHSGQVSTMRLKKNRKVTFLSSLVESKNIFIKEEPIHGCKDLCSLSDISDHEASLEVPTALPPLTPGTNRKVNEVLKASFASWEKEVQKCNITKDPREWTEEHVIYWLNWAKNEFSLVSMNLDPFYKMKGRAMVDLGKEKFLAITPPFTGDILWEHLDILQKDCEKPNEDIVHGNSFESATTASVCGSDHQVANYPNETHANSNNSSINSRLSMDYVTSAGNSDNKNFHRATPHSHNGYNTSNTHDRINNSTPPQQQQSQQPTVNGSGSASSNNNNSMLPPAVQQSNNENNNTSSSNTNNSSNNNNNSGGSNN…
Mus musculus	ets-1 isoform 1	P27577	MKAAVDLKPTLTIIKTEKVDLELFPSPDMECADVPLLTPSSKEMMSQALKATFSGFTKEQQRLGIPKDPRQWTETHVRDWVMWAVNEFSLKGVDFQKFCMSGAALCALGKECFLELAPDFVGDILWEHLEILQKEDVKPYQVNGANPTYPESCYTSDYFISYGIEHAQCVPPSEFSEPSFITESYQTLHPISSEELLSLKYENDYPSVILQDPLQTDTLQTDYFAIKQEVLTPDNMCLGRASRGKLGGQDSFESVESYDSCDRLTQSWSSQSSFNSLQRVPSYDSFDYEDYPAALPNHKPKGTFKDYVRDRADLNKDKPVIPAAALAGYTGSGPIQLWQFLLELLTDKSCQSFISWTGDGWEFKLSDPDEVARRWGKRKNKPKMNYEKLSRGLRYYYDK…
Cupiennius salei	pointed	B72DJ0	LLELLTDKSCQSFISWTGDGWEFKLTDPDEVARRWGIRKNKPKMNYEKLSRGLRYYYDKNIIHKTAGKRYV
Homo Sapien	ets-1	P14921	MKAAVDLKPTLTIIKTEKVDLELFPSPDMECADVPLLTPSSKEMMSQALKATFSGFTKEQQRLGIPKDPRQWTETHVRDWVMWAVNEFSLKGVDFQKFCMNGAALCALGKDCFLELAPDFVGDILWEHLEILQKEDVKPYQVNGVNPAYPESRYTSDYFISYGIEHAQCVPPSEFSEPSFITESYQTLHPISSEELLSLKYENDYPSVILRDPLQTDTLQNDYFAIKQEVVTPDNMCMGRTSRGKLGGQDSFESIESYDSCDRLTQSWSSQSSFNSLQRVPSYDSFDSEDYPAALPNHKPKGTFKDYVRDRADLNKDKPVIPAAALAGYTGSGPIQLWQFLLELLTDKSCQSFISWTGDGWEFKLSDPDEVARRWGKRKNKPKMNYEKLSRGLRYYYDK…
Homo Sapien	ets-2	P15036	MNDFGIKNMDQVAPVANSYRGTLKRQPAFDTFDGSLFAVFPSLNEEQTLQEVPTGLDSISHDSANCELPLLTPCSKAVMSQALKATFSGFKKEQRRLGIPKNPWLWSEQQVCQWLLWATNEFSLVNVNLQRFGMNGQMLCNLGKERFLELAPDFVGDILWEHLEQMIKENQEKTEDQYEENSHLTSVPHWINSNTLGFGTEQAPYGMQTQNYPKGGLLDSMCPASTPSVLSSEQEFQMFPKSRLSSVSVTYCSVSQDFPGSNLNLLTNNSGTPKDHDSPENGADSFESSDSLLQSWNSQSSLLDVQRVPSFESFEDDCSQSLCLNKPTMSFKDYIQERSDPVEQGKPVIPAAVLAGFTGSGPIQLWQFLLELLSDKSCQSFISWTGDGWEFKLADPDEV…
Xenopus laevis	ets1-a	P18755	MKAALDLKPTLSIKTEKEYEAYSCSDMECADVPLLTPSSKEMMSQALRATFSRFTKEQQRLGIPIDPREWTDMHVREWVSWAVNEFTLKGVDFQKFCMSGAALCALGKECFLELAPDFVGDILWEHLEILQKDSKQYQTSEITPAYPESRYTSDYFISYGIEHAQCVPPSEFSEPSFITESYQTLHPISSEELLSLKYENDYPLGLLRDPLQPESLQGDYFTIKQEVVTPDNMCLGRISRGKLGGQESFESIESHDSCDRLTQSWSSQSSYNSLQRVPSYDSFDSEDYPPAMPSHKSKGTFKDYVRDRAELNKDKPVIPAAALAGYTGSGPIQLWQFLLELLTDKSCQSFISWTGDGWEFKLSDPDEVARRWGKRKNKPKMNYEKLSRGLRYYYDKNII…

### Sheet: Supplemental Table 3
dresden / GenBank	Homolog name	Category	qPCR Forward Primer	qPCR Reverse Primer	Notes
dd_Smed_v6_83_0_1; EG418138.1	beta-tubulin (control)	control	TGGCTGCTTGTGATCCAAGA	AAATTGCCGCAACAGTCAAATA
dd_Smed_v6_1792_0_1	estrella	glia	GTGCGGTCTCCAAACTGAAT	CTCGCAGCTAACACGTTGTC
dd_Smed_v6_9961_0_1	calamari (cali)	glia	GCTCCTCGTACAGCTCCATC	TCGACTGTTGCAGATCTTGG
dd_Smed_v6_12254_0_1	intermediate filament 1 (if-1)	glia	TCAAAATCAGCAGCGTATGG	ATCCTGCCAATTTTTCGTTG
dd_Smed_v6_456_0_1	cathepsin F (ctsf)	cathepsin+ progenitor, glia	TTCGAAGTCACATTGGTTGG	TTTTGGCGCAAGATTTTCAT
dd_Smed_v6_6910_0_1	forkhead box F1 (foxf1)	cathepsin+ progenitor	CAAATTGGTTTCCCAATGGA	AAAGCGCTCGATGCATATAAA
dd_Smed_v6_2092_0_1	v-ets erythroblastosis virus E26 oncogene homolog 1 (avian) (ets1)	cathepsin+ progenitor	TTTCAACAGAACGGGTTTCC	AAGTTGGCCGATTTGTTGTC
dd_Smed_v6_1054_0_1	low density lipoprotein receptor-related 3 (ldlrr-3)	cathepsin+ progenitor, glia	CGGGCAGTGACTACAAATGA	CAGATGAGCAGACAGGGTCA
dd_Smed_v6_9_0_1	dd_9	cathepsin+ cluster	AGCAAATGTCTGTCCACCTG	TCCATTTACACCAACCGTTTC	cathepsin+ cluster 5 & 10 marker
dd_Smed_v6_6149_0_1	tocopherol (alpha) transfer protien (ttpa)	cathepsin+ cluster	AATTATGCCCACGGAGTACG	AAGCTCCATGGGTCTCCTTT	cathepsin+ cluster 8 marker
dd_Smed_v6_7593_0_1	dd_7593	cathepsin+ cluster	GCTGCAGTCGAGTAGTGCTG	GCGGAAAGCATGTATTCACA	cathepsin+ cluster 9 marker
dd_Smed_v6_626_0_1	porphobilinogen deaminase (pgbd-1)	pigment	ATGGACTGAACCCAGTTGCT	GATTTTATCGCCTCCGTTGA	cathepsin+ cluster 11 marker
dd_Smed_v6_1831_0_1	dd_1831	cathepsin+ cluster	TCGAGAATGACAGCGACATC	GGTCCGTGGAACACATGTAA	cathepsin+ cluster 4 & 16 marker
dd_Smed_v6_5690_0_1	dd_5690	cathepsin+ cluster	AACAACGTCGACATCCCAAT	CGAAACATTCAGCGGGATAC	cathepsin+ cluster 12 marker
dd_Smed_v6_1103_0_1	aquaporin 1 (aqp1)	cathepsin+ cluster	TGAACCCAGCAGTGAGTTTG	CTGCCAGAAATCCACCAAGT	cathepsin+ cluster 13 marker
dd_Smed_v6_1703_0_1	glutathione s-transferase (gst)	pigment	AATGCCAATCGGTTCAAAGT	CCTTTTGGAATGCCTCATGT	cathepsin+ cluster 14 marker
dd_Smed_v6_10872_0_1	dd_10872	cathepsin+ cluster	CCATGAGCATACGAACGAAA	GTCTACGAGGTGGCGAAAAG	cathepsin+ cluster 4 & 16 marker
dd_Smed_v6_582_0_1	cathepsin L2 (ctsl2)	cathepsin+ cluster	CACATGACTCTCGCGTGAAC	TGCAAAACACGGAACGATTA	cathepsin+ cluster 5 & 10 marker
dd_Smed_v6_2270_0_1	npp3	neural marker	TTCAATTTGCCGATCAGATG	ATCGCTCTTTTACCGGTTTG
BK007023.1	spp12	neural marker	GGTATGGTCCCTTCAAACGA	ATTTCTGGCCTGTGATTTCG
dd_Smed_v6_12653_0_1	gad	neural marker	GCGGTCAAAAGGAGATGAAG	TATTCGGGCATGTTGAATCC
dd_Smed_v6_16581_0_1	th	neural marker	GCCATGTTCCGGTTTTATCA	ACAGGGTTGCCAATCTTTCA
dd_Smed_v6_8392_0_1	tph	neural marker	TTCGAGCTTATGGAGCTGGT	CACGGTTTTTGGGTCAAACT
dd_Smed_v6_6208_0_1	chat	neural marker	TCACTGCGACATGACTCCTC	AATCCTTCGACGAAATGCAC

### Sheet: Supplemental Table 4
grouped under		gene	7dpa head regeneration qPCR		5dpa sagittal amputation RNA-seq (from Dubey et al., 2022)		homeostasis RNA-seq (from Dubey et al., 2022)		additional cathepsin+ subclusters?	enriched in other main clusters in Fincher dataset?	Conclusion across sub-cluster
Plass et al. (2018) cluster	Fincher et al. (2018) cathepsin+ subcluster		fold change	significant?	fold change	significant?*	fold change	significant?*
	cathepsin+ progenitor (in neoblast cluster 11, 13, or 14)	ets-1 (dd_2092)	↓	yes	↓		↓	yes	5		Mostly downregulated. (All significant genes were downregulated but some were not significant.)
pigment		foxf-1 (dd_6910)	↓	yes	↓	yes	↓	yes	11	muscle (11)
ldlrr-1+ parenchymal cells		ldlrr-3 (dd_1054)	↓	yes	↓	yes	↓	yes	5, 7, 8, 9, 11, 15	neoblast (11)
ldlrr-1+ parenchymal cells		ctsf (dd_456)	↓	yes	↓	no	↑	no	4, 5, 9, 11, 15	neoblast (11, 14, 15)
pgrn+ parenchymal cells		ptprj (dd_1783)			N/A		↓	no	1, 5, 7, 8, 10, 13	neoblast (11)
glia	multiple cathepsin+ sub-clusters	jagged-like (dd_10221)			↓	yes	↓	no	0, 6, 15	neural (32)	Mostly downregulated. (All significant genes were downregulated.)
pigment		cecr5 (dd_1170)			↓	yes	↓	yes	5, 8, 9, 11, 15
glia		aqp4b (dd_1224)			↓	yes	↓	yes	5, 7, 8, 9, 11, 13, 15	intestine (19), muscle (13), neural (36)
		dll4 (dd_12472)			↑	no	↓	no	6, 9, 11, 14, 15	muscle (7, 16)
pigment		clca4 (dd_696)			↓	yes	↓	yes	5, 7, 8, 11, 15
glia		trpm5 (dd_3620)			↓	yes	↓	yes	5, 7, 8, 9, 10, 15
glia		dd_74			N/A		↓	no	5, 7, 8, 10, 11, 15
aqp+ parenchymal cells		src (dd_953)			↓	yes	↓	yes	4, 5, 7, 8, 13
pigment		ttc36 (dd_1962)			↓	yes	↓	yes	5, 7, 8, 10, 11
pigment		slc1a2 (dd_1106)			↓	yes	↓	yes	4, 16, 11, 14, 15	muscle (13)
pigment	pigment cells (cathepsin+ subcluster 11 & 14)	pgbd-1 (dd_626)	↓	yes	↓	yes	↑	no			Mixed conclusions in RNA-seq data some are not significant. qPCR data suggest globally downregulated.
pigment		gst (dd_1703)	↓	yes	N/A		N/A
		ddo (dd_10820)			↑	no	↑	no
pigment		dd_1161			↑	yes	↑	no
glia	glial cells (cathepsin+ subcluster 15)	cali (dd_9961)	↓	yes	↓	yes	↓	yes		neural (32, 36)	qPCR data suggest globally downregulated. Mixed conclusions in RNA-seq data but most are not significant
		estrella (dd_1792)	↓	yes	↑	no	↓	no
		if-1 (dd_12254)	↓	yes	↑	no	↓	no
otf+ cells 2	aqp1+ cells (cathepsin+ subcluster 13)	aqp1 (dd_1103)	↑	yes	↓	yes	↓	yes		neural (36)	Mixed conclusions but most genes are not significantly affected
		dd_11908			↓	no	↑	no
		setmar (dd_14956)			N/A		↓	no
		dd_5317			↑	no	↑	no
		dd_11476			↓	no	↓	no		neural (20,33)
		wts (dd_6231)			↑	no	↓	no		neural (33)
		ptpmt1 (dd_6276)			↓	yes	↓	no		neoblast (0)
	TTPA+ cells (cathepsin+ subcluster 8)	ttpa (dd_6149)	↑	no	↓	yes	↓	no		pharynx (25, 27, 37)	Mixed conclusions. Several significant genes were downregulated but most are not significant.
pharynx		dd_561			↓	yes	↑	no		pharynx (25, 27, 37)
secretory 2		dd_554			↑	no	↓	yes		pharynx (25, 37)
pharynx		pgd (dd_8829)			N/A		↓	no		pharynx (27, 37)
		dd_10584			↓	yes	↓	yes
		loxl2 (dd_10591)			↓	no	↑	no
		trmt11 (dd_13837)			↓	no	↑	no
		dd_1403			N/A		↑	no
		dd_14590			↑	yes	↓	no
		dd_18178			↓	yes	↓	yes
		dd_1939			↓	no	N/A
		dd_3161			↓	no	↑	no
		dd_3196			↓	yes	↓	no
		dd_32398			N/A		↓	yes
		dd_58938			N/A		↑	no
		dd_7790			↓	yes	↓	no
		fgfr1 (dd_7897)			↑	no	↓	no
		upp2 (dd_9107)			↓	yes	↓	no
	cathepsin+ subcluster 12	dd_5690	↑	yes	↓	yes	↑	no			Mixed conclusions. Several genes are not significant.
		dd_23380			N/A		↑	no
		dd_35760			↓	no	↓	no
	cathepsin+ subcluster 9	dd_7593	↓	no	↓	no	↓	no	5, 6	muscle (16), protonephredia (26)	Mixed conclusions. Most genes are signifantly downregulated during amputation but not significantly downregulated during homeostasis
		dd_10188			↓	yes	↓	no
		dd_10866			↓	yes	↓	no
		dd_11706			N/A		↓	no
		dd_12462			↓	yes	↓	no
		dd_13762			↓	yes	↓	no
		dd_19192			↓	yes	↓	no
		dd_2029			↑	yes	↑	no
		dd_20831			↓	no	↓	no
		dd_22577			N/A		↓	no
		dd_23051			↓	yes	↓	no
		dd_25527			N/A		↓	no
		dd_4523			↓	no	↑	no
		dd_4681			↓	no	↓	no
		dd_7824			↓	no	↑	yes
		dd_9200			N/A		↓	no
		dd_9386			↓	yes	↓	no
	transient state (cathepsin+ subcluster 4/5, 4/10, 5/16, 10/16 or 4/5/10/16 or any combination in between)	yes1 (dd_4228)			↓	yes	↓	no			Mixed conclusions. Most genes are signifantly downregulated but several genes are not significantly downregulated (espseically during homeostasis).
		dd_11715			↓	no	↑	no
		dd_9886			N/A		↑	no
		dd_8815			N/A		↓	no
		dd_8231			↓	yes	↓	yes
		dd_7614			↓	no	↓	no
		dd_7330			↓	yes	↓	yes
		dd_6949			↓	yes	↓	no
		dd_6777			N/A		↓	yes
		dd_4694			↓	yes	↓	no
		dd_4409			↑	no	↓	no
		dd_3639			↓	yes	↓	yes
		dd_3397			↓	no	↓	no
		dd_3372			↓	no	↑	no
		dd_3258			↓	yes	↓	no
		dd_3031			↑	no	↓	no
		dd_3229			N/A		↑	no
		dd_3188			↓	no	↓	no
		dd_2391			↓	yes	↑	no
	cathepsin+ subcluster 5/10	dd_9	↑	yes	N/A		N/A		7, 8	intestine (30)
		rtl1 (dd_1871)			↑	yes	N/A			intestine (30), neural (23)
	cathepsin+ subcluster 4/16	ptprt (dd_10872)	↑	no	↓	yes	↓	no
		dd_18399			N/A		↓	yes
	cathepsin+ subcluster 4 only	dd_1831	↓	yes	↓	yes	N/A
		bcl2-1 (dd_1018)			↓	no	↓	no
		dd_11274			↓	no	↓	no
	cathepsin+ subcluster 5 only	ctsl2 (dd_582)	↑	no	↓	yes	↓	yes	8, 9, 15
		dd_10351			↓	yes	↓	no
		dd_10605			N/A		↑	no
